# Possible Functional Proximity of Various Organisms Based on Taste Receptors Genomics

**DOI:** 10.1101/2022.07.27.501642

**Authors:** Sk. Sarif Hassan, Moumita Sil, Subhajit Chakraborty, Arunava Goswami, Pallab Basu, Debaleena Nawn, Vladimir N. Uversky

**Affiliations:** Department of Mathematics, Pingla Thana Mahavidyalaya, Maligram, Paschim Medinipur, 721140, West Bengal, India; Biological Science Division, Indian Statistical Institute, 203 B.T Road, Kolkata, 700108, West Bengal, India; School of Physics, University of the Witwatersrand, Johannesburg, Braamfontein 2000; Advanced Technology Development Centre, Indian Institute of Technology, Kharagpur, Khargapur, 721302, West Bengal, India; Department of Molecular Medicine, Morsani College of Medicine, University of South Florida, Tampa, FL 33612, USA

**Author notes:** Email addresses:* (Sk. Sarif Hassan), (Moumita Sil), (Subhajit Chakraborty), (Arunava Goswami), (Pallab Basu), (Debaleena Nawn), (Vladimir N. Uversky).

**Keywords:** Taste Receptor, Clusters, Intrinsic Protein Disorder, Shannon variability, Organism proximity

## Abstract

Taste is one of the essential senses in providing the organism a faithful representation of the external world. Taste perception is responsible for basic food and drink appraisal and bestows the organism with valuable discriminatory power. Umami and sweet are “good” tastes that promote consumption of nutritive food, whereas bitter and sour are “bad” tastes that alert the organism to toxins and low pH, promoting rejection of foods containing harmful substances. Not every animal has the same sense of taste as humans. Variation in the taste receptor genes contributes to inter and intra organism differences of taste (sweet/bitter) sensation and preferences. Therefore a deeper understanding was needed to comprehend taste perception by various vertebrates and accordingly elucidate a possible proximity among them. In this study, a total 20 Type-1 (sweet) and 189 Type-2 (bitter) taste receptor complete-amino acid sequences were taken from the 20 vertebrate organisms (18 mammalian, 1 aves, and 1 amphibian). Among 10 primates, 8 including humans were very close based on genomics of taste receptors and rodent organisms viz. the rat and mouse were away from them. This investigation throws light on the similitude and dissimilitude of perception of sweet and bitter taste among 20 different organisms, steered by quantitative analysis of their genomic data. Furthermore, it enlightened that ligand binding affinity of sweet/bitter taste molecules in the taste receptors of any proximal pair of organisms would be similar.
