## Supplementary material for "Possible Functional Proximity of Various Organisms Based on Taste Receptors Genomics": Supplementary file-1.xlsx

### Sheet: Sheet1
Taste Receptor Sequences	Type-1	Type-2
	Q7RTX1|TS1R1_HUMAN	sp|P59542|T2R19_HUMAN	sp|Q646B6|T2R13_PANTR	sp|Q645U1|T2R16_PONPY	sp|Q67ES3|TR143_RAT	sp|Q7TQB0|TR134_MOUSE	sp|Q646C8|T2R39_PANPA	sp|P59536|T2R41_HUMAN	sp|P59539|T2R45_HUMAN	sp|Q645V7|T2R50_PONPY	sp|Q646C5|TA2R8_PANTR
	Q99PG6|TS1R1_MOUSE	sp|Q645Z9|T2R19_GORGO	sp|Q646D8|T2R13_PANPA	tr|F7D4J1|F7D4J1_XENTR	sp|Q9NYW6|TA2R3_HUMAN	sp|Q7TQA9|TR135_MOUSE	sp|Q646F0|T2R39_PAPHA	sp|Q9JKE7|T2R41_RAT	sp|Q5Y4Z8|T2R45_PANPA	sp|P59551|T2R60_HUMAN	sp|Q646E5|TA2R8_PANPA
	Q9Z0R8|TS1R1_RAT	sp|Q5Y4Z5|T2R19_PANPA	sp|Q645Z5|T2R13_GORGO	tr|Q2AB79|Q2AB79_XENTR	sp|Q7TQA7|TA2R3_MOUSE	sp|Q7TQA8|TR136_MOUSE	sp|Q9NYW5|TA2R4_HUMAN	sp|P59532|T2R41_MOUSE	sp|P59540|T2R46_HUMAN	sp|Q646A5|T2R60_PANTR	sp|Q645U8|TA2R8_PONPY
	Q8TE23|TS1R2_HUMAN	sp|Q9NYW7|TA2R1_HUMAN	sp|Q645V1|T2R13_PONPY	tr|Q2ABD9|Q2ABD9_CANLF	sp|Q67ET7|TA2R3_RAT	sp|P0DTE0|T2R36_HUMAN	sp|Q9JKT3|TA2R4_MOUSE	sp|Q646B2|T2R41_PANTR	sp|Q645T4|T2R46_MACMU	sp|Q645S2|T2R60_MACMU	sp|Q646G4|TA2R8_PAPHA
	Q925I4|TS1R2_MOUSE	sp|Q646H0|TA2R1_PANTR	sp|Q646F7|T2R13_PAPHA	tr|G1MLP0|G1MLP0_AILME	sp|Q646D2|TA2R3_PANPA	sp|Q675C0|TR102_RAT	sp|Q67ET0|TA2R4_RAT	sp|Q646C7|T2R41_PANPA	sp|Q645Z7|T2R46_GORGO	sp|Q645Z0|T2R60_GORGO	sp|Q9NYW1|TA2R9_HUMAN
	Q9Z0R7|TS1R2_RAT	sp|Q646G7|TA2R1_GORGO	sp|Q9NYV8|T2R14_HUMAN	tr|F6U6P0|F6U6P0_MONDO	sp|Q645Y5|TA2R3_GORGO	sp|P59533|T2R38_HUMAN	sp|Q645Y8|TA2R4_GORGO	sp|Q645Y3|T2R41_GORGO	sp|Q646E1|T2R46_PANPA	sp|Q646D0|T2R60_PANPA	sp|Q645T0|TA2R9_MACMU
	Q49HI0|TS1R2_CANLF	sp|Q646G9|TA2R1_PANPA	sp|Q645T2|T2R14_MACMU	tr|G4RJ58|G4RJ58_ARCCL	sp|Q646A7|TA2R3_PANTR	sp|Q7TQA6|T2R38_MOUSE	sp|Q646D3|TA2R4_PANPA	sp|Q646F3|T2R41_PAPHA	sp|Q646C0|T2R46_PANTR	sp|Q645U7|T2R60_PONPY	sp|Q646C6|TA2R9_PANTR
	A3QP01|TS1R2_MACMU	sp|Q8MJU6|TA2R1_CHLAE	sp|Q645Z2|T2R14_GORGO	tr|A0A803JDC9|A0A803JDC9_XENTR	sp|Q646E8|TA2R3_PAPHA	sp|Q4VHE7|T2R38_RAT	sp|Q646B0|TA2R4_PANTR	sp|Q645U6|T2R41_PONPY	sp|Q646G0|T2R46_PAPHA	sp|Q5Y4Z0|T2R62_PANPA	sp|Q645V9|TA2R9_PONPY
	A3QNZ8|TS1R2_PANTR	sp|Q646G6|TA2R1_PONPY	sp|Q646D9|T2R14_PANPA	sp|P59543|T2R20_HUMAN	sp|Q645U2|TA2R3_PONPY	sp|Q697L5|T2R38_PANTR	sp|Q646F1|TA2R4_PAPHA	sp|Q7RTR8|T2R42_HUMAN	sp|Q9NYW4|TA2R5_HUMAN	sp|Q5Y4Y9|T2R64_PANPA	sp|Q646G5|TA2R9_PAPHA
	A3QNZ9|TS1R2_GORGO	sp|Q9NYW0|T2R10_HUMAN	sp|Q646B7|T2R14_PANTR	sp|Q646A0|T2R20_GORGO	sp|P59541|T2R30_HUMAN	sp|Q697L6|T2R38_PANPA	sp|Q645U4|TA2R4_PONPY	sp|Q646B8|T2R42_PANTR	sp|Q645Z1|TA2R5_GORGO	sp|Q9NYW3|TA2R7_HUMAN
	A3QP08|TS1R2_SAISC	sp|Q646B5|T2R10_PANTR	sp|Q646F4|T2R14_PAPHA	sp|Q646G1|T2R20_PAPHA	sp|Q646C1|T2R30_PANTR	sp|Q697L4|T2R38_GORGO	sp|Q2AB83|T2R40_CHICK	sp|Q5Y4Z2|T2R42_PANPA	sp|Q646D5|TA2R5_PANPA	sp|P59530|TA2R7_MOUSE
	A3QP07|TS1R2_PAPHA	sp|Q646D7|T2R10_PANPA	sp|Q645V2|T2R14_PONPY	sp|Q645V6|T2R20_PONPY	sp|Q646E2|T2R30_PANPA	sp|Q697L2|T2R38_HYLKL	sp|P59535|T2R40_HUMAN	sp|Q645Z3|T2R42_GORGO	sp|Q646A4|TA2R5_PANTR	sp|Q9JKE9|TA2R7_RAT
	A3QP00|TS1R2_PONPY	sp|Q645Z4|T2R10_GORGO	tr|Q2AB67|Q2AB67_XENTR	sp|Q646E3|T2R20_PANPA	sp|Q645V4|T2R30_PONPY	sp|Q646E9|T2R38_PAPHA	sp|Q7TQA4|TR140_MOUSE	sp|Q645T9|T2R42_MACMU	sp|Q645U0|TA2R5_PONPY	sp|Q645T7|TA2R7_MACMU
	Q7RTX0|TS1R3_HUMAN	sp|Q646F5|T2R10_PAPHA	sp|Q9NYV7|T2R16_HUMAN	sp|Q646C2|T2R20_PANTR	sp|P59538|T2R31_HUMAN	sp|Q697L3|T2R38_PONPY	sp|Q7TQB8|T2R40_MOUSE	sp|Q645U9|T2R42_PONPY	sp|Q646E6|TA2R5_PAPHA	sp|Q646A2|TA2R7_GORGO
	Q925D8|TS1R3_MOUSE	sp|Q645V0|T2R10_PONPY	sp|Q9JKU0|T2R16_RAT	tr|Q2AB62|Q2AB62_XENTR	sp|Q646B9|T2R31_PANTR	sp|P59534|T2R39_HUMAN	sp|Q67ET2|T2R40_RAT	sp|Q646G3|T2R42_PAPHA	sp|P59544|T2R50_HUMAN	sp|Q646C4|TA2R7_PANTR
	Q923K1|TS1R3_RAT	tr|Q2ABB9|Q2ABB9_BOVIN	sp|P59529|T2R16_MOUSE	tr|Q2AB98|Q2AB98_MONDO	sp|Q645Z6|T2R31_GORGO	sp|Q7TQA5|T2R39_MOUSE	sp|Q646B1|T2R40_PANTR	sp|P59537|T2R43_HUMAN	sp|Q646A1|T2R50_GORGO	sp|Q646D6|TA2R7_PANPA
	Q49KI5|TS1R3_FELCA	tr|Q2ABD3|Q2ABD3_CANLF	sp|Q646D1|T2R16_PANPA	tr|Q2AB61|Q2AB61_XENTR	sp|Q646E0|T2R31_PANPA	sp|Q67ER9|T2R39_RAT	sp|Q645Y9|T2R40_GORGO	sp|Q645T3|T2R43_MACMU	sp|Q645T6|T2R50_MACMU	sp|Q645V8|TA2R7_PONPY
	Q717C2|TS1R3_PANTR	sp|Q9NYV9|T2R13_HUMAN	sp|Q646B3|T2R16_PANTR	tr|Q2AB97|Q2AB97_MONDO	sp|Q646F9|T2R31_PAPHA	sp|Q646A9|T2R39_PANTR	sp|Q646D4|T2R40_PANPA	sp|Q646B4|T2R43_PANTR	sp|Q646E4|T2R50_PANPA	sp|Q646F6|TA2R7_PAPHA
	Q717C1|TS1R3_GORGO	sp|Q9JKT7|T2R13_RAT	sp|Q645Y4|T2R16_GORGO	sp|Q67ES6|TR129_RAT	sp|Q645V3|T2R31_PONPY	sp|Q645S5|T2R39_MACMU	sp|Q645U5|T2R40_PONPY	sp|Q5Y500|T2R43_PANPA	sp|Q646C3|T2R50_PANTR	sp|Q9NYW2|TA2R8_HUMAN
	Q49HH9|TS1R3_CANLF	sp|Q7M720|T2R13_MOUSE	sp|Q646E7|T2R16_PAPHA	sp|Q67ES5|TR124_RAT	sp|P0DSN6|T2R33_HUMAN	sp|Q645Y7|T2R39_GORGO	sp|Q646F2|T2R40_PAPHA	sp|Q646F8|T2R43_PAPHA	sp|Q646G2|T2R50_PAPHA	sp|Q646A3|TA2R8_GORGO

### Sheet: Sheet3
Type-2
sp|P59542|T2R19_HUMAN	sp|Q646B6|T2R13_PANTR	sp|Q645U1|T2R16_PONPY	sp|Q67ES3|TR143_RAT	sp|Q7TQB0|TR134_MOUSE	sp|Q646C8|T2R39_PANPA	sp|P59536|T2R41_HUMAN	sp|P59539|T2R45_HUMAN	sp|Q645V7|T2R50_PONPY	sp|Q646C5|TA2R8_PANTR
sp|Q645Z9|T2R19_GORGO	sp|Q646D8|T2R13_PANPA	tr|F7D4J1|F7D4J1_XENTR	sp|Q9NYW6|TA2R3_HUMAN	sp|Q7TQA9|TR135_MOUSE	sp|Q646F0|T2R39_PAPHA	sp|Q9JKE7|T2R41_RAT	sp|Q5Y4Z8|T2R45_PANPA	sp|P59551|T2R60_HUMAN	sp|Q646E5|TA2R8_PANPA
sp|Q5Y4Z5|T2R19_PANPA	sp|Q645Z5|T2R13_GORGO	tr|Q2AB79|Q2AB79_XENTR	sp|Q7TQA7|TA2R3_MOUSE	sp|Q7TQA8|TR136_MOUSE	sp|Q9NYW5|TA2R4_HUMAN	sp|P59532|T2R41_MOUSE	sp|P59540|T2R46_HUMAN	sp|Q646A5|T2R60_PANTR	sp|Q645U8|TA2R8_PONPY
sp|Q9NYW7|TA2R1_HUMAN	sp|Q645V1|T2R13_PONPY	tr|Q2ABD9|Q2ABD9_CANLF	sp|Q67ET7|TA2R3_RAT	sp|P0DTE0|T2R36_HUMAN	sp|Q9JKT3|TA2R4_MOUSE	sp|Q646B2|T2R41_PANTR	sp|Q645T4|T2R46_MACMU	sp|Q645S2|T2R60_MACMU	sp|Q646G4|TA2R8_PAPHA
sp|Q646H0|TA2R1_PANTR	sp|Q646F7|T2R13_PAPHA	tr|G1MLP0|G1MLP0_AILME	sp|Q646D2|TA2R3_PANPA	sp|Q675C0|TR102_RAT	sp|Q67ET0|TA2R4_RAT	sp|Q646C7|T2R41_PANPA	sp|Q645Z7|T2R46_GORGO	sp|Q645Z0|T2R60_GORGO	sp|Q9NYW1|TA2R9_HUMAN
sp|Q646G7|TA2R1_GORGO	sp|Q9NYV8|T2R14_HUMAN	tr|F6U6P0|F6U6P0_MONDO	sp|Q645Y5|TA2R3_GORGO	sp|P59533|T2R38_HUMAN	sp|Q645Y8|TA2R4_GORGO	sp|Q645Y3|T2R41_GORGO	sp|Q646E1|T2R46_PANPA	sp|Q646D0|T2R60_PANPA	sp|Q645T0|TA2R9_MACMU
sp|Q646G9|TA2R1_PANPA	sp|Q645T2|T2R14_MACMU	tr|G4RJ58|G4RJ58_ARCCL	sp|Q646A7|TA2R3_PANTR	sp|Q7TQA6|T2R38_MOUSE	sp|Q646D3|TA2R4_PANPA	sp|Q646F3|T2R41_PAPHA	sp|Q646C0|T2R46_PANTR	sp|Q645U7|T2R60_PONPY	sp|Q646C6|TA2R9_PANTR
sp|Q8MJU6|TA2R1_CHLAE	sp|Q645Z2|T2R14_GORGO	tr|A0A803JDC9|A0A803JDC9_XENTR	sp|Q646E8|TA2R3_PAPHA	sp|Q4VHE7|T2R38_RAT	sp|Q646B0|TA2R4_PANTR	sp|Q645U6|T2R41_PONPY	sp|Q646G0|T2R46_PAPHA	sp|Q5Y4Z0|T2R62_PANPA	sp|Q645V9|TA2R9_PONPY
sp|Q646G6|TA2R1_PONPY	sp|Q646D9|T2R14_PANPA	sp|P59543|T2R20_HUMAN	sp|Q645U2|TA2R3_PONPY	sp|Q697L5|T2R38_PANTR	sp|Q646F1|TA2R4_PAPHA	sp|Q7RTR8|T2R42_HUMAN	sp|Q9NYW4|TA2R5_HUMAN	sp|Q5Y4Y9|T2R64_PANPA	sp|Q646G5|TA2R9_PAPHA
sp|Q9NYW0|T2R10_HUMAN	sp|Q646B7|T2R14_PANTR	sp|Q646A0|T2R20_GORGO	sp|P59541|T2R30_HUMAN	sp|Q697L6|T2R38_PANPA	sp|Q645U4|TA2R4_PONPY	sp|Q646B8|T2R42_PANTR	sp|Q645Z1|TA2R5_GORGO	sp|Q9NYW3|TA2R7_HUMAN
sp|Q646B5|T2R10_PANTR	sp|Q646F4|T2R14_PAPHA	sp|Q646G1|T2R20_PAPHA	sp|Q646C1|T2R30_PANTR	sp|Q697L4|T2R38_GORGO	sp|Q2AB83|T2R40_CHICK	sp|Q5Y4Z2|T2R42_PANPA	sp|Q646D5|TA2R5_PANPA	sp|P59530|TA2R7_MOUSE
sp|Q646D7|T2R10_PANPA	sp|Q645V2|T2R14_PONPY	sp|Q645V6|T2R20_PONPY	sp|Q646E2|T2R30_PANPA	sp|Q697L2|T2R38_HYLKL	sp|P59535|T2R40_HUMAN	sp|Q645Z3|T2R42_GORGO	sp|Q646A4|TA2R5_PANTR	sp|Q9JKE9|TA2R7_RAT
sp|Q645Z4|T2R10_GORGO	tr|Q2AB67|Q2AB67_XENTR	sp|Q646E3|T2R20_PANPA	sp|Q645V4|T2R30_PONPY	sp|Q646E9|T2R38_PAPHA	sp|Q7TQA4|TR140_MOUSE	sp|Q645T9|T2R42_MACMU	sp|Q645U0|TA2R5_PONPY	sp|Q645T7|TA2R7_MACMU
sp|Q646F5|T2R10_PAPHA	sp|Q9NYV7|T2R16_HUMAN	sp|Q646C2|T2R20_PANTR	sp|P59538|T2R31_HUMAN	sp|Q697L3|T2R38_PONPY	sp|Q7TQB8|T2R40_MOUSE	sp|Q645U9|T2R42_PONPY	sp|Q646E6|TA2R5_PAPHA	sp|Q646A2|TA2R7_GORGO
sp|Q645V0|T2R10_PONPY	sp|Q9JKU0|T2R16_RAT	tr|Q2AB62|Q2AB62_XENTR	sp|Q646B9|T2R31_PANTR	sp|P59534|T2R39_HUMAN	sp|Q67ET2|T2R40_RAT	sp|Q646G3|T2R42_PAPHA	sp|P59544|T2R50_HUMAN	sp|Q646C4|TA2R7_PANTR
tr|Q2ABB9|Q2ABB9_BOVIN	sp|P59529|T2R16_MOUSE	tr|Q2AB98|Q2AB98_MONDO	sp|Q645Z6|T2R31_GORGO	sp|Q7TQA5|T2R39_MOUSE	sp|Q646B1|T2R40_PANTR	sp|P59537|T2R43_HUMAN	sp|Q646A1|T2R50_GORGO	sp|Q646D6|TA2R7_PANPA
tr|Q2ABD3|Q2ABD3_CANLF	sp|Q646D1|T2R16_PANPA	tr|Q2AB61|Q2AB61_XENTR	sp|Q646E0|T2R31_PANPA	sp|Q67ER9|T2R39_RAT	sp|Q645Y9|T2R40_GORGO	sp|Q645T3|T2R43_MACMU	sp|Q645T6|T2R50_MACMU	sp|Q645V8|TA2R7_PONPY
sp|Q9NYV9|T2R13_HUMAN	sp|Q646B3|T2R16_PANTR	tr|Q2AB97|Q2AB97_MONDO	sp|Q646F9|T2R31_PAPHA	sp|Q646A9|T2R39_PANTR	sp|Q646D4|T2R40_PANPA	sp|Q646B4|T2R43_PANTR	sp|Q646E4|T2R50_PANPA	sp|Q646F6|TA2R7_PAPHA
sp|Q9JKT7|T2R13_RAT	sp|Q645Y4|T2R16_GORGO	sp|Q67ES6|TR129_RAT	sp|Q645V3|T2R31_PONPY	sp|Q645S5|T2R39_MACMU	sp|Q645U5|T2R40_PONPY	sp|Q5Y500|T2R43_PANPA	sp|Q646C3|T2R50_PANTR	sp|Q9NYW2|TA2R8_HUMAN
sp|Q7M720|T2R13_MOUSE	sp|Q646E7|T2R16_PAPHA	sp|Q67ES5|TR124_RAT	sp|P0DSN6|T2R33_HUMAN	sp|Q645Y7|T2R39_GORGO	sp|Q646F2|T2R40_PAPHA	sp|Q646F8|T2R43_PAPHA	sp|Q646G2|T2R50_PAPHA	sp|Q646A3|TA2R8_GORGO

### Sheet: Sheet2
Organism	Type 1	Type 2
Homo sapiens (Human)	3	27
Mus musculus (Mouse)	3	13
Rattus norvegicus (Rat)	3	13
Canis lupus familiaris (Dog) (Canis familiaris)	2	2
Macaca mulatta (Rhesus macaque)	1	9
Pan troglodytes (Chimpanzee)	2	23
Gorilla gorilla gorilla (Western lowland gorilla)	2	21
Saimiri sciureus (Common squirrel monkey)	1	0
Papio hamadryas (Hamadryas baboon)	1	20
Pongo pygmaeus (Bornean orangutan)	1	20
Felis catus (Cat) (Felis silvestris catus)	1	0
Chlorocebus aethiops (Green monkey) (Cercopithecus aethiops)	0	1
Bos taurus (Bovine)	0	1
Xenopus tropicalis (Western clawed frog) (Silurana tropicalis)	0	6
Ailuropoda melanoleuca (Giant panda)	0	1
Monodelphis domestica (Gray short-tailed opossum)	0	3
Arctonyx collaris (Hog badger)	0	1
Hylobates klossii (Kloss's gibbon)	0	1
Gallus gallus (Chicken)	0	1
Pan paniscus (Pygmy chimpanzee) (Bonobo)	0	26
