## Supplementary material for "Possible Functional Proximity of Various Organisms Based on Taste Receptors Genomics": Supplementary file-2.xlsx

### Sheet: analysis_type1
index	Name	mean	bootstrap_mean	bootstrap_std	t
0	sp|Q7RTX1|TS1R1_HUMAN	2.11	2.01	0.07	1.5	*
1	sp|Q99PG6|TS1R1_MOUSE	2.05	2.01	0.07	0.58
2	sp|Q9Z0R8|TS1R1_RAT	2.08	2.01	0.07	1.03	*
3	sp|Q8TE23|TS1R2_HUMAN	2.11	2	0.07	1.52	*
4	sp|Q925I4|TS1R2_MOUSE	2.06	2.01	0.07	0.74
5	sp|Q9Z0R7|TS1R2_RAT	2.06	2	0.07	0.78
6	sp|Q49HI0|TS1R2_CANLF	2.06	2	0.07	0.83
7	sp|A3QP01|TS1R2_MACMU	2.01	2	0.07	0.06
8	sp|A3QNZ8|TS1R2_PANTR	2.12	2	0.07	1.71	*
9	sp|A3QNZ9|TS1R2_GORGO	2.1	2	0.07	1.39	*
10	sp|A3QP08|TS1R2_SAISC	2	2	0.07	-0.05
11	sp|A3QP07|TS1R2_PAPHA	2.01	2	0.07	0.05
12	sp|A3QP00|TS1R2_PONPY	2.12	2	0.07	1.71	*
13	sp|Q925D8|TS1R3_MOUSE	2.1	2.02	0.07	1.13	*
14	sp|Q7RTX0|TS1R3_HUMAN	2.22	2.04	0.07	2.55	**
15	sp|Q923K1|TS1R3_RAT	2.1	2.02	0.07	1.21	*
16	sp|Q49KI5|TS1R3_FELCA	2.13	2.06	0.07	1.02	*
17	sp|Q717C2|TS1R3_PANTR	2.22	2.04	0.07	2.62	**
18	sp|Q717C1|TS1R3_GORGO	2.24	2.04	0.07	2.93	**
19	sp|Q49HH9|TS1R3_CANLF	2.21	2.05	0.07	2.3	**

### Sheet: analysis_type2
index	Name	mean	bootstrap_mean	bootstrap_std	t
0	sp|P59542|T2R19_HUMAN	2.08	2.05	0.12	0.21
1	sp|Q645Z9|T2R19_GORGO	2.14	2.07	0.12	0.59
2	sp|Q5Y4Z5|T2R19_PANPA	2.11	2.07	0.12	0.33
3	sp|Q9NYW7|TA2R1_HUMAN	2.37	2.17	0.13	1.63	*
4	sp|Q646H0|TA2R1_PANTR	2.37	2.17	0.13	1.62	*
5	sp|Q646G7|TA2R1_GORGO	2.37	2.15	0.13	1.77	*
6	sp|Q646G9|TA2R1_PANPA	2.37	2.17	0.12	1.66	*
7	sp|Q8MJU6|TA2R1_CHLAE	2.27	2.12	0.12	1.19	*
8	sp|Q646G6|TA2R1_PONPY	2.45	2.15	0.12	2.44	**
9	sp|Q9NYW0|T2R10_HUMAN	2.36	2.04	0.11	2.79	**
10	sp|Q646B5|T2R10_PANTR	2.36	2.04	0.12	2.72	**
11	sp|Q646D7|T2R10_PANPA	2.36	2.04	0.12	2.74	**
12	sp|Q645Z4|T2R10_GORGO	2.33	2.05	0.12	2.39	**
13	sp|Q646F5|T2R10_PAPHA	2.22	2.05	0.12	1.46	*
14	sp|Q645V0|T2R10_PONPY	2.39	2.04	0.12	2.95	**
15	tr|Q2ABB9|Q2ABB9_BOVIN	2.01	2.04	0.12	-0.32
16	tr|Q2ABD3|Q2ABD3_CANLF	2.12	2.07	0.11	0.43
17	sp|Q9NYV9|T2R13_HUMAN	1.99	2.07	0.12	-0.66
18	sp|Q9JKT7|T2R13_RAT	2.18	2.06	0.12	1.05	*
19	sp|Q7M720|T2R13_MOUSE	2.09	2.07	0.12	0.15
20	sp|Q646B6|T2R13_PANTR	2.05	2.07	0.12	-0.21
21	sp|Q646D8|T2R13_PANPA	2.05	2.07	0.12	-0.2
22	sp|Q645Z5|T2R13_GORGO	1.99	2.07	0.12	-0.66
23	sp|Q645V1|T2R13_PONPY	1.94	2.08	0.12	-1.15	*
24	sp|Q646F7|T2R13_PAPHA	1.94	2.09	0.12	-1.25	*
25	sp|Q9NYV8|T2R14_HUMAN	2.11	2.03	0.11	0.7
26	sp|Q645T2|T2R14_MACMU	1.99	2.04	0.12	-0.41
27	sp|Q645Z2|T2R14_GORGO	2.11	2.03	0.12	0.73
28	sp|Q646D9|T2R14_PANPA	2.14	2.03	0.11	0.97
29	sp|Q646B7|T2R14_PANTR	2.14	2.03	0.11	1.02	*
30	sp|Q646F4|T2R14_PAPHA	2.02	2.04	0.11	-0.18
31	sp|Q645V2|T2R14_PONPY	2.21	2.06	0.12	1.32	*
32	tr|Q2AB67|Q2AB67_XENTR	2.08	2.03	0.11	0.39
33	sp|Q9NYV7|T2R16_HUMAN	2.02	2.04	0.12	-0.2
34	sp|Q9JKU0|T2R16_RAT	2.05	2.06	0.12	-0.1
35	sp|P59529|T2R16_MOUSE	1.99	2.06	0.12	-0.59
36	sp|Q646D1|T2R16_PANPA	2.02	2.04	0.12	-0.2
37	sp|Q646B3|T2R16_PANTR	2.02	2.05	0.12	-0.21
38	sp|Q645Y4|T2R16_GORGO	2.02	2.05	0.12	-0.25
39	sp|Q646E7|T2R16_PAPHA	1.97	2.06	0.12	-0.77
40	sp|Q645U1|T2R16_PONPY	2.05	2.05	0.12	0.03
41	tr|F7D4J1|F7D4J1_XENTR	1.91	2.04	0.12	-1.13	*
42	tr|Q2AB79|Q2AB79_XENTR	2.27	2.12	0.12	1.2	*
43	tr|Q2ABD9|Q2ABD9_CANLF	2.2	2.07	0.12	1.01	*
44	tr|G1MLP0|G1MLP0_AILME	2.2	2.06	0.12	1.25	*
45	tr|F6U6P0|F6U6P0_MONDO	2.23	2.14	0.12	0.72
46	tr|G4RJ58|G4RJ58_ARCCL	2.17	2.07	0.12	0.87
47	tr|A0A803JDC9|A0A803JDC9_XENTR	2.2	2.11	0.12	0.78
48	sp|P59543|T2R20_HUMAN	2.07	2.06	0.12	0.08
49	sp|Q646A0|T2R20_GORGO	2.07	2.05	0.12	0.16
50	sp|Q646G1|T2R20_PAPHA	2.05	2.06	0.12	-0.08
51	sp|Q645V6|T2R20_PONPY	2.1	2.04	0.11	0.54
52	sp|Q646E3|T2R20_PANPA	2.1	2.05	0.12	0.42
53	sp|Q646C2|T2R20_PANTR	2.1	2.06	0.12	0.38
54	tr|Q2AB62|Q2AB62_XENTR	1.95	2.05	0.12	-0.89
55	tr|Q2AB98|Q2AB98_MONDO	2.09	2.07	0.12	0.2
56	tr|Q2AB61|Q2AB61_XENTR	1.96	2.05	0.12	-0.77
57	tr|Q2AB97|Q2AB97_MONDO	2.02	2.07	0.12	-0.4
58	sp|Q67ES6|TR129_RAT	2.22	2.03	0.11	1.62	*
59	sp|Q67ES5|TR124_RAT	2.03	2.02	0.12	0.12
60	sp|Q67ES3|TR143_RAT	2.18	2.11	0.12	0.54
61	sp|Q9NYW6|TA2R3_HUMAN	2.16	2.04	0.11	1.13	*
62	sp|Q7TQA7|TA2R3_MOUSE	2.26	2.03	0.12	1.97	*
63	sp|Q67ET7|TA2R3_RAT	2.23	2.03	0.11	1.72	*
64	sp|Q646D2|TA2R3_PANPA	2.16	2.04	0.11	1.05	*
65	sp|Q645Y5|TA2R3_GORGO	2.16	2.04	0.11	1.06	*
66	sp|Q646A7|TA2R3_PANTR	2.16	2.03	0.11	1.08	*
67	sp|Q646E8|TA2R3_PAPHA	2.25	2.05	0.12	1.68	*
68	sp|Q645U2|TA2R3_PONPY	2.13	2.05	0.11	0.66
69	sp|P59541|T2R30_HUMAN	2.01	2.05	0.12	-0.34
70	sp|Q646C1|T2R30_PANTR	2.01	2.04	0.11	-0.34
71	sp|Q646E2|T2R30_PANPA	2.01	2.05	0.12	-0.35
72	sp|Q645V4|T2R30_PONPY	2.01	2.06	0.12	-0.45
73	sp|P59538|T2R31_HUMAN	1.97	2.04	0.12	-0.65
74	sp|Q646B9|T2R31_PANTR	1.94	2.05	0.12	-0.86
75	sp|Q645Z6|T2R31_GORGO	1.92	2.03	0.12	-0.97
76	sp|Q646E0|T2R31_PANPA	1.94	2.04	0.12	-0.85
77	sp|Q646F9|T2R31_PAPHA	2.05	2.05	0.12	-0.01
78	sp|Q645V3|T2R31_PONPY	1.92	2.05	0.11	-1.12	*
79	sp|P0DSN6|T2R33_HUMAN	1.94	2.06	0.12	-0.96
80	sp|Q7TQB0|TR134_MOUSE	2.19	2.05	0.12	1.19	*
81	sp|Q7TQA9|TR135_MOUSE	2.14	2.09	0.12	0.41
82	sp|Q7TQA8|TR136_MOUSE	2.02	2.06	0.12	-0.34
83	sp|P0DTE0|T2R36_HUMAN	2.07	2.05	0.12	0.21
84	sp|Q675C0|TR102_RAT	1.95	2.02	0.11	-0.68
85	sp|P59533|T2R38_HUMAN	2.06	2.03	0.11	0.24
86	sp|Q7TQA6|T2R38_MOUSE	2.03	2.07	0.11	-0.3
87	sp|Q4VHE7|T2R38_RAT	1.98	2.07	0.11	-0.8
88	sp|Q697L5|T2R38_PANTR	2.06	2.03	0.11	0.27
89	sp|Q697L6|T2R38_PANPA	2.03	2.02	0.11	0.07
90	sp|Q697L4|T2R38_GORGO	2.03	2.03	0.11	0.03
91	sp|Q697L2|T2R38_HYLKL	2.06	2.02	0.11	0.35
92	sp|Q646E9|T2R38_PAPHA	2.03	2.03	0.11	0.02
93	sp|Q697L3|T2R38_PONPY	2.06	2.03	0.11	0.21
94	sp|P59534|T2R39_HUMAN	2.07	2.04	0.11	0.29
95	sp|Q7TQA5|T2R39_MOUSE	2.06	2.03	0.11	0.25
96	sp|Q67ER9|T2R39_RAT	2.04	2.02	0.12	0.24
97	sp|Q646A9|T2R39_PANTR	2.07	2.05	0.11	0.25
98	sp|Q645S5|T2R39_MACMU	2.07	2.03	0.11	0.38
99	sp|Q645Y7|T2R39_GORGO	2.07	2.04	0.11	0.3
100	sp|Q646C8|T2R39_PANPA	2.07	2.05	0.11	0.25
101	sp|Q646F0|T2R39_PAPHA	2.07	2.03	0.11	0.4
102	sp|Q9NYW5|TA2R4_HUMAN	2.02	2.02	0.11	0
103	sp|Q9JKT3|TA2R4_MOUSE	1.98	2.03	0.12	-0.43
104	sp|Q67ET0|TA2R4_RAT	2.05	2.02	0.12	0.28
105	sp|Q645Y8|TA2R4_GORGO	1.99	2.03	0.12	-0.3
106	sp|Q646D3|TA2R4_PANPA	2.02	2.02	0.12	0.02
107	sp|Q646B0|TA2R4_PANTR	2.02	2.02	0.12	0.01
108	sp|Q646F1|TA2R4_PAPHA	2.08	2.02	0.12	0.51
109	sp|Q645U4|TA2R4_PONPY	2.11	2.02	0.11	0.74
110	sp|Q2AB83|T2R40_CHICK	2.51	2.03	0.11	4.16	****
111	sp|P59535|T2R40_HUMAN	2.11	2.05	0.11	0.58
112	sp|Q7TQA4|TR140_MOUSE	2.15	2.04	0.12	0.98
113	sp|Q7TQB8|T2R40_MOUSE	2.31	2.04	0.11	2.42	**
114	sp|Q67ET2|T2R40_RAT	2.38	2.02	0.11	3.25	***
115	sp|Q646B1|T2R40_PANTR	2.06	2.05	0.12	0.1
116	sp|Q645Y9|T2R40_GORGO	2.06	2.04	0.11	0.14
117	sp|Q646D4|T2R40_PANPA	2.06	2.05	0.12	0.1
118	sp|Q645U5|T2R40_PONPY	2.08	2.05	0.11	0.34
119	sp|Q646F2|T2R40_PAPHA	2.11	2.05	0.11	0.54
120	sp|P59536|T2R41_HUMAN	2.03	2.09	0.12	-0.45
121	sp|Q9JKE7|T2R41_RAT	2.08	2.04	0.11	0.32
122	sp|P59532|T2R41_MOUSE	2.01	2.09	0.12	-0.61
123	sp|Q646B2|T2R41_PANTR	2.01	2.09	0.12	-0.68
124	sp|Q646C7|T2R41_PANPA	2.01	2.08	0.12	-0.65
125	sp|Q645Y3|T2R41_GORGO	2.03	2.1	0.12	-0.54
126	sp|Q646F3|T2R41_PAPHA	2.06	2.13	0.12	-0.54
127	sp|Q645U6|T2R41_PONPY	1.96	2.09	0.12	-1.1	*
128	sp|Q7RTR8|T2R42_HUMAN	2.33	2.05	0.12	2.37	**
129	sp|Q646B8|T2R42_PANTR	2.29	2.05	0.12	2.04	**
130	sp|Q5Y4Z2|T2R42_PANPA	2.29	2.05	0.11	2.09	**
131	sp|Q645Z3|T2R42_GORGO	2.28	2.04	0.12	2.04	**
132	sp|Q645T9|T2R42_MACMU	2.11	2.03	0.12	0.7
133	sp|Q645U9|T2R42_PONPY	2.29	2.03	0.11	2.26	**
134	sp|Q646G3|T2R42_PAPHA	2.2	2.04	0.11	1.38	*
135	sp|P59537|T2R43_HUMAN	1.94	2.05	0.12	-0.95
136	sp|Q645T3|T2R43_MACMU	2.01	2.04	0.12	-0.22
137	sp|Q646B4|T2R43_PANTR	1.94	2.05	0.12	-0.92
138	sp|Q5Y500|T2R43_PANPA	1.92	2.06	0.12	-1.15	*
139	sp|Q646F8|T2R43_PAPHA	2.04	2.05	0.12	-0.05
140	sp|P59539|T2R45_HUMAN	2.05	2.05	0.12	0
141	sp|Q5Y4Z8|T2R45_PANPA	2.03	2.05	0.12	-0.14
142	sp|P59540|T2R46_HUMAN	1.96	2.05	0.12	-0.81
143	sp|Q645T4|T2R46_MACMU	1.89	2.05	0.12	-1.36	*
144	sp|Q645Z7|T2R46_GORGO	1.93	2.05	0.12	-0.98
145	sp|Q646E1|T2R46_PANPA	1.9	2.06	0.12	-1.38	*
146	sp|Q646C0|T2R46_PANTR	1.92	2.06	0.12	-1.19	*
147	sp|Q646G0|T2R46_PAPHA	1.99	2.03	0.12	-0.35
148	sp|Q9NYW4|TA2R5_HUMAN	2.09	2.06	0.12	0.29
149	sp|Q645Z1|TA2R5_GORGO	2.15	2.07	0.12	0.67
150	sp|Q646D5|TA2R5_PANPA	2.15	2.07	0.12	0.65
151	sp|Q646A4|TA2R5_PANTR	2.12	2.07	0.12	0.46
152	sp|Q645U0|TA2R5_PONPY	2.12	2.08	0.12	0.33
153	sp|Q646E6|TA2R5_PAPHA	2.12	2.06	0.12	0.47
154	sp|P59544|T2R50_HUMAN	2.02	2.07	0.12	-0.41
155	sp|Q646A1|T2R50_GORGO	2.02	2.07	0.12	-0.41
156	sp|Q645T6|T2R50_MACMU	2.02	2.08	0.12	-0.51
157	sp|Q646E4|T2R50_PANPA	1.99	2.06	0.12	-0.59
158	sp|Q646C3|T2R50_PANTR	1.99	2.06	0.12	-0.59
159	sp|Q646G2|T2R50_PAPHA	2.02	2.08	0.12	-0.5
160	sp|Q645V7|T2R50_PONPY	1.99	2.07	0.12	-0.59
161	sp|P59551|T2R60_HUMAN	2.22	2.09	0.12	1.12	*
162	sp|Q646A5|T2R60_PANTR	2.19	2.1	0.12	0.8
163	sp|Q645S2|T2R60_MACMU	2.16	2.1	0.12	0.57
164	sp|Q645Z0|T2R60_GORGO	2.26	2.12	0.12	1.15	*
165	sp|Q646D0|T2R60_PANPA	2.19	2.1	0.12	0.74
166	sp|Q645U7|T2R60_PONPY	2.22	2.09	0.12	1.14	*
167	sp|Q5Y4Z0|T2R62_PANPA	1.85	2.06	0.12	-1.78	*
168	sp|Q5Y4Y9|T2R64_PANPA	2.05	2.07	0.12	-0.16
169	sp|Q9NYW3|TA2R7_HUMAN	1.93	2.03	0.11	-0.91
170	sp|P59530|TA2R7_MOUSE	2.11	2.02	0.12	0.76
171	sp|Q9JKE9|TA2R7_RAT	2.11	2.02	0.12	0.78
172	sp|Q645T7|TA2R7_MACMU	1.93	2.03	0.11	-0.94
173	sp|Q646A2|TA2R7_GORGO	1.9	2.03	0.11	-1.08	*
174	sp|Q646C4|TA2R7_PANTR	1.93	2.04	0.11	-0.89
175	sp|Q646D6|TA2R7_PANPA	1.95	2.03	0.11	-0.74
176	sp|Q645V8|TA2R7_PONPY	1.93	2.04	0.11	-0.96
177	sp|Q646F6|TA2R7_PAPHA	1.92	2.04	0.12	-1.03	*
178	sp|Q9NYW2|TA2R8_HUMAN	2.13	2.06	0.12	0.57
179	sp|Q646A3|TA2R8_GORGO	2.13	2.05	0.12	0.65
180	sp|Q646C5|TA2R8_PANTR	2.16	2.08	0.12	0.69
181	sp|Q646E5|TA2R8_PANPA	2.13	2.07	0.12	0.54
182	sp|Q645U8|TA2R8_PONPY	2.07	2.04	0.12	0.26
183	sp|Q646G4|TA2R8_PAPHA	2.03	2.06	0.12	-0.19
184	sp|Q9NYW1|TA2R9_HUMAN	2.15	2.13	0.12	0.16
185	sp|Q645T0|TA2R9_MACMU	2.24	2.15	0.12	0.71
186	sp|Q646C6|TA2R9_PANTR	2.12	2.13	0.12	-0.03
187	sp|Q645V9|TA2R9_PONPY	2.09	2.12	0.12	-0.19
188	sp|Q646G5|TA2R9_PAPHA	2.17	2.14	0.12	0.26
