## Supplementary material for "Possible Functional Proximity of Various Organisms Based on Taste Receptors Genomics": Supplementary file-3.xlsx

### Sheet: Type-1
Mutation	Sequences on which SNPs were detected	PredictSNP prediction	Stability (iStable)
V9L	TS1R1_MOUSE, RAT, TS1R3_HUMAN, RAT, FELCA, PANTR, GORGO, and CANLF	NEUTRAL	Decrease
V9M	TS1R2_HUMAN, MOUSE, RAT, CANLF, MACMU, PANTR, GORGO, SAISC, PAPHA, and PONPY	NEUTRAL	Increase
S29N	TS1R2-HUMAN, MOUSE, RAT, CANLF, MACMU, PANTR, GORGO, SAISC, PAPHA, and PONPY	NEUTRAL	Increase
F32L	TS1R3_HUMAN, FELCA, PANTR, GORGO, and CANLF	NEUTRAL	Decrease
Y38F	TS1R1_MOUSE, RAT	NEUTRAL	Decrease
L39V	TS1R3_HUMAN, FELCA, PANTR, and CANLF	NEUTRAL	Decrease
L39M	TS1R3_GORGO	NEUTRAL	Decrease
L39I	TS1R3_MOUSE, RAT	NEUTRAL	Decrease
A41G	TS1R2_HUMAN, MOUSE, RAT, CANLF, MACMU, PANTR, GORGO, SAISC, PAPHA, PONPY, TS1R3_MOUSE, HUMAN, RAT, FELCA, PANTR, GORGO and CANLF	NEUTRAL	Decrease
N69S	TS1R3_MOUSE, HUMAN, RAT, FELCA, PANTR, GORGO and CANLF	NEUTRAL	Decrease
N69K	TS1R2_HUMAN, MOUSE, RAT, CANLF, MACMU, PANTR, GORGO, SAISC, PAPHA, and PONPY	NEUTRAL	Decrease
M79V	TS1R3_FELCA	DELETERIOUS	Increase
R80K	TS1R3_MOUSE, HUMAN, RAT, FELCA, PANTR, GORGO and CANLF	NEUTRAL	Decrease
L81F	TS1R1_MOUSE, RAT, TS1R2_HUMAN, MOUSE, RAT, CANLF, MACMU, PANTR, GORGO, SAISC, PAPHA, and PONPY	NEUTRAL	Decrease
L81M	TS1R3_MOUSE, HUMAN, RAT, FELCA, PANTR, GORGO and CANLF	NEUTRAL	Decrease
I86V	TS1R3_CANLF	NEUTRAL	Decrease
T90S	TS1R1_RAT, TS1R2_HUMAN, MOUSE, RAT, CANLF, MACMU, PANTR, GORGO, SAISC, PAPHA, and PONPY, TS1R3_MOUSE, HUMAN, RAT, FELCA, PANTR, GORGO and CANLF	NEUTRAL	Decrease
N95G	TS1R2_HUMAN, MOUSE, RAT, CANLF, PANTR, GORGO, PONPY, TS1R3_MOUSE, HUMAN, RAT, FELCA, PANTR, GORGO and CANLF	NEUTRAL	Decrease
N95D	TS1R2_MACMU, SAISC, and PAPHA	NEUTRAL	Decrease
I96V	TS1R2_HUMAN, MOUSE, RAT, CANLF, MACMU, PANTR, GORGO, SAISC, PAPHA, and PONPY	NEUTRAL	Decrease
I96L	TS1R3_MOUSE, HUMAN, RAT, FELCA, PANTR, GORGO and CANLF	NEUTRAL	Decrease
Q101E	TS1R1_MOUSE, TS1R2_HUMAN, MOUSE, RAT, CANLF, MACMU, PANTR, GORGO, SAISC, PAPHA, and PONPY	NEUTRAL	Increase
Q101D	TS1R3_MOUSE, HUMAN, RAT, FELCA, PANTR, GORGO and CANLF	NEUTRAL	Increase
L102I	TS1R2_HUMAN, CANLF, PANTR, GORGO	NEUTRAL	Decrease
L102M	TS1R2_MOUSE, RAT, MACMU, SAISC, PAPHA, and PONPY	NEUTRAL	Decrease
V105T	TS1R3_MOUSE, HUMAN, RAT, FELCA, PANTR, GORGO and CANLF	NEUTRAL	Decrease
V112I	TS1R2_MOUSE, RAT,	NEUTRAL	Decrease
V112M	TS1R3_MOUSE, HUMAN, RAT, FELCA, PANTR, GORGO and CANLF	NEUTRAL	Decrease
V118F	TS1R2_HUMAN, MOUSE, RAT, CANLF, MACMU, PANTR, GORGO, SAISC, PAPHA, and PONPY, TS1R3_MOUSE, HUMAN, RAT, FELCA, PANTR, GORGO and CANLF	NEUTRAL	Decrease
L119M	TS1R3_FELCA, TS1R3_CANLF	NEUTRAL	Decrease
S120A	TS1R1_MOUSE, TS1R1_RAT, TS1R2_HUMAN, RAT, CANLF, MACMU, PANTR, GORGO, SAISC, PAPHA, and PONPY, TS1R3_MOUSE, HUMAN, RAT, FELCA, PANTR, GORGO and CANLF	NEUTRAL	Decrease
I127L	TS1R1_MOUSE, TS1R2_HUMAN, MOUSE, RAT, CANLF, MACMU, PANTR, GORGO, SAISC, PAPHA, and PONPY	NEUTRAL	Increase
D132N	TS1R2_MACMU, TS1R2_PAPHA,TS1R3_MOUSE, HUMAN, RAT, FELCA, PANTR, GORGO and CANLF	NEUTRAL	Decrease
H135Q	TS1R2_MOUSE, TS1R2_RAT, TS1R3_MOUSE, HUMAN, RAT, FELCA, PANTR, GORGO and CANLF	NEUTRAL	Decrease
H135N	TS1R1_MOUSE, TS1R1_RAT, TS1R2_HUMAN, TS1R2_MACMU, PANTR, GORGO, SAISC and PAPHA	NEUTRAL	Decrease
H135D	TS1R2_PONPY	NEUTRAL	Decrease
Y136H	TS1R1_MOUSE, RAT	NEUTRAL	Decrease
L141V	TS1R1_MOUSE, RAT, TS1R2_HUMAN, MOUSE, RAT, MACMU, PANTR, GORGO, SAISC, PAPHA, and PONPY	NEUTRAL	Decrease
V143F	TS1R1_RAT	DELETERIOUS	Decrease
V143L	TS1R1_MOUSE	NEUTRAL	Decrease
D147E	TS1R2_SAISC	NEUTRAL	Increase
D147H	TS1R3_MOUSE, HUMAN, RAT, FELCA, PANTR, GORGO and CANLF	NEUTRAL	Increase
S148N	TS1R1_MOUSE, RAT, TS1R2_HUMAN, MOUSE, RAT, CANLF, MACMU, PANTR, GORGO, SAISC, PAPHA, and PONPY	NEUTRAL	Increase
T149S	TS1R2_HUMAN, MOUSE, RAT, CANLF, MACMU, PANTR, GORGO, SAISC, PAPHA, and PONPY, TS1R3_MOUSE, HUMAN, RAT, FELCA, PANTR, GORGO and CANLF	NEUTRAL	Decrease
N150E	TS1R2_HUMAN, MOUSE, RAT, CANLF, PANTR, GORGO, SAISC, PONPY, TS1R3_MOUSE, HUMAN, RAT, FELCA, PANTR, GORGO and CANLF	NEUTRAL	Increase
N150D	TS1R1_MOUSE, RAT, TS1R2_MACMU, TS1R2_PAPHA	NEUTRAL	Decrease
A152V	TS1R2_HUMAN, TS1R2_MACMU, PANTR, GORGO, SAISC, PAPHA, and PONPY	NEUTRAL	Decrease
A152T	TS1R2_CANLF	NEUTRAL	Decrease
T155V	TS1R2_HUMAN, MOUSE, RAT, CANLF, MACMU, PANTR, GORGO, SAISC, PAPHA, and PONPY	NEUTRAL	Increase
A156S	TS1R2_MOUSE, RAT	NEUTRAL	Decrease
A156G	TS1R3_MOUSE, HUMAN, RAT, FELCA, PANTR, GORGO and CANLF	NEUTRAL	Decrease
L158I	TS1R2_MOUSE, RAT	NEUTRAL	Decrease
L158F	TS1R2_HUMAN, CANLF, MACMU, PANTR, GORGO, SAISC, PAPHA, and PONPY	NEUTRAL	Decrease
L159F	TS1R3_MOUSE, HUMAN, RAT, FELCA, PANTR, GORGO and CANLF	DELETERIOUS	Decrease
S160G	TS1R1_RAT	NEUTRAL	Decrease
V164I	TS1R2_RAT	NEUTRAL	Decrease
V164L	TS1R2_HUMAN, CANLF, MACMU, PANTR, GORGO, SAISC, PAPHA, and PONPY	NEUTRAL	Decrease
V164M	TS1R1_MOUSE, RAT, TS1R3_MOUSE, HUMAN, RAT, FELCA, PANTR, GORGO and CANLF	NEUTRAL	Decrease
I167V	TS1R1_MOUSE, RAT, TS1R2_MOUSE, TS1R3_MOUSE, HUMAN, RAT, FELCA, PANTR, GORGO and CANLF	NEUTRAL	Decrease
S168T	TS1R2_HUMAN, MOUSE, RAT, CANLF, MACMU, PANTR, GORGO, SAISC, PAPHA, and PONPY	NEUTRAL	Decrease
K179R	TS1R3_MOUSE, HUMAN, RAT, FELCA, PANTR, GORGO and CANLF	NEUTRAL	Increase
Y182F	TS1R1_MOUSE, RAT, TS1R2_HUMAN, MOUSE, RAT, CANLF, MACMU, PANTR, GORGO, SAISC, PAPHA, and PONPY, TS1R3_MOUSE, HUMAN, RAT, FELCA, PANTR, GORGO and CANLF	NEUTRAL	Decrease
S184A	TS1R2_HUMAN, MOUSE, CANLF, MACMU, PANTR, GORGO, SAISC, PAPHA, and PONPY	NEUTRAL	Increase
F185L	TS1R2_HUMAN, CANLF, MACMU, PANTR, GORGO, SAISC, PAPHA, and PONPY	NEUTRAL	Decrease
F185M	TS1R2_MOUSE, RAT	DELETERIOUS	Increase
L186F	TS1R3_MOUSE, HUMAN, RAT, FELCA, PANTR, GORGO and CANLF	NEUTRAL	Decrease
N191S	TS1R1_MOUSE, RAT, TS1R2_HUMAN, MOUSE, RAT, MACMU, PANTR, GORGO, SAISC, PAPHA, and PONPY, TS1R3_MOUSE, HUMAN, RAT, FELCA, PANTR, GORGO and CANLF	NEUTRAL	Decrease
N191G	TS1R2_CANLF	NEUTRAL	Decrease
Q195H	TS1R2_HUMAN, MOUSE, RAT, MACMU, PANTR, GORGO, SAISC, PAPHA, and PONPY	DELETERIOUS	Decrease
T198V	TS1R1_MOUSE, RAT	NEUTRAL	Decrease
T198A	TS1R2_HUMAN, MOUSE, RAT, CANLF, MACMU, PANTR, GORGO, SAISC, PAPHA, and PONPY, TS1R3_MOUSE, HUMAN, RAT, FELCA, PANTR, GORGO and CANLF	NEUTRAL	Decrease
V200A	TS1R3_HUMAN, PANTR, GORGO	NEUTRAL	Decrease
L203M	TS1R2_HUMAN, MOUSE, RAT, MACMU, PANTR, GORGO, SAISC, PAPHA, and PONPY	NEUTRAL	Decrease
F206L	TS1R3_FELCA, CANLF	DELETERIOUS	Decrease
I211V	TS1R3_MOUSE, HUMAN, RAT, FELCA, PANTR, GORGO and CANLF	NEUTRAL	Decrease
V214I	TS1R1_RAT	NEUTRAL	Decrease
V214L	TS1R2_HUMAN, MOUSE, CANLF, MACMU, PANTR, GORGO, SAISC, PAPHA, and PONPY, TS1R3_MOUSE, HUMAN, RAT, PANTR and GORGO	NEUTRAL	Decrease
D218G	TS1R1_MOUSE, RAT	NEUTRAL	Decrease
Q222R	TS1R2_HUMAN, MOUSE, RAT, CANLF, MACMU, PANTR, GORGO, SAISC, PAPHA, and PONPY, TS1R3_MOUSE, HUMAN, RAT, FELCA, PANTR, GORGO and CANLF	NEUTRAL	Increase
G224N	TS1R2_HUMAN, MOUSE, RAT, CANLF, MACMU, PANTR, GORGO, SAISC, PAPHA, and PONPY	NEUTRAL	Decrease
L228F	TS1R3_MOUSE, HUMAN, RAT, FELCA, PANTR, GORGO and CANLF	NEUTRAL	Decrease
G236P		DELETERIOUS	Decrease
G236D	TS1R2_HUMAN, MOUSE, RAT, CANLF, MACMU, PANTR, GORGO, SAISC, PAPHA, and PONPY	NEUTRAL	Increase
I239V	TS1R1_MOUSE, RAT	NEUTRAL	Decrease
F241H	TS1R3_MOUSE, HUMAN, RAT, FELCA, PANTR, GORGO and CANLF	DELETERIOUS	Decrease
K242E	TS1R3_MOUSE, HUMAN, RAT, FELCA, PANTR, GORGO and CANLF	NEUTRAL	Increase
K242Q	TS1R2_HUMAN, MOUSE, RAT, CANLF, MACMU, PANTR, GORGO, SAISC, PAPHA, and PONPY	NEUTRAL	Increase
M245V	TS1R1_MOUSE, RAT, TS1R3_MOUSE, HUMAN, RAT, FELCA, PANTR, GORGO and CANLF	NEUTRAL	Decrease
M245L	TS1R2_HUMAN, MOUSE, RAT, CANLF, MACMU, PANTR, GORGO, SAISC, PAPHA, and PONPY	NEUTRAL	Decrease
M256V	TS1R3_MOUSE, HUMAN, RAT, PANTR, GORGO and CANLF	NEUTRAL	Decrease
M256L	TS1R2_HUMAN, MOUSE, RAT, CANLF, MACMU, PANTR, GORGO, SAISC, PAPHA, and PONPY, TS1R3_FELCA	NEUTRAL	Decrease
L259V	TS1R3_MOUSE, HUMAN, RAT, PANTR, GORGO	NEUTRAL	Decrease
L259I	TS1R2_HUMAN, MOUSE, RAT, CANLF, MACMU, PANTR, GORGO, SAISC, PAPHA, and PONPY	NEUTRAL	Decrease
L259M	TS1R1_MOUSE, RAT,	NEUTRAL	Decrease
M260V	TS1R2_HUMAN, CANLF, MACMU, PANTR, GORGO, SAISC, PAPHA, and PONPY	NEUTRAL	Decrease
M260L	TS1R2_MOUSE, RAT, TS1R3_MOUSE, HUMAN, RAT, FELCA, PANTR, GORGO and CANLF	NEUTRAL	Decrease
H262R	TS1R1_MOUSE	NEUTRAL	Increase
H262K	TS1R2_HUMAN, MOUSE, RAT, CANLF, MACMU, PANTR, GORGO, SAISC, PAPHA, and PONPY	NEUTRAL	Decrease
H262Q	TS1R3_MOUSE, HUMAN, RAT, FELCA, PANTR, GORGO and CANLF	NEUTRAL	Increase
L263V	TS1R3_MOUSE, HUMAN, RAT, FELCA, PANTR, GORGO and CANLF	NEUTRAL	Decrease
Q265R	TS1R1_MOUSE, TS1R2_MOUSE, RAT	NEUTRAL	Decrease
A266S	TS1R2_HUMAN, CANLF, MACMU, PANTR, GORGO, SAISC, PAPHA, and PONPY, TS1R3_MOUSE, HUMAN, RAT, FELCA, PANTR, GORGO and CANLF	NEUTRAL	Decrease
A266T	TS1R2_MOUSE, RAT	NEUTRAL	Decrease
A268V	TS1R3_MOUSE, HUMAN, RAT, FELCA, PANTR, GORGO and CANLF	NEUTRAL	Decrease
A268T	TS1R1_MOUSE, RAT	NEUTRAL	Decrease
V272L	TS1R3_HUMAN, PANTR, and GORGO	NEUTRAL	Decrease
V273I	TS1R2_MOUSE	NEUTRAL	Decrease
V273L	TS1R2_CANLF, TS1R3_MOUSE, HUMAN, RAT, FELCA, PANTR, GORGO and CANLF	NEUTRAL	Increase
S275A	TS1R3_MOUSE, HUMAN, RAT, PANTR, and GORGO	NEUTRAL	Increase
F283L	TS1R3_MOUSE, HUMAN, RAT, FELCA, PANTR, GORGO and CANLF	NEUTRAL	Increase
V288I	TS1R3_MOUSE, HUMAN, RAT, FELCA, PANTR, GORGO and CANLF	NEUTRAL	Decrease
V288L	TS1R2_HUMAN, MOUSE, RAT, CANLF, MACMU, PANTR, GORGO, SAISC, PAPHA, and PONPY	NEUTRAL	Decrease
L292F	TS1R2_HUMAN, MOUSE, RAT, CANLF, MACMU, PANTR, GORGO, SAISC, PAPHA, and PONPY	NEUTRAL	Decrease
T293S	TS1R3_MOUSE, HUMAN, RAT, FELCA, PANTR, GORGO and CANLF	NEUTRAL	Decrease
V298I	TS1R1_MOUSE, TS1R2_HUMAN, MOUSE, RAT, CANLF, MACMU, PANTR, GORGO, SAISC, PAPHA, and PONPY	NEUTRAL	Decrease
S306D	TS1R2_HUMAN, MOUSE, RAT, CANLF, MACMU, PANTR, GORGO, SAISC, PAPHA, and PONPY	NEUTRAL	Increase
I309V	TS1R3_MOUSE, HUMAN, RAT, FELCA, PANTR, GORGO and CANLF	NEUTRAL	Decrease
I309L	TS1R2_HUMAN, MOUSE, RAT, CANLF, MACMU, PANTR, GORGO, SAISC, PAPHA, and PONPY	NEUTRAL	Decrease
V312L	TS1R2_HUMAN, MOUSE, RAT, CANLF, MACMU, PANTR, GORGO, SAISC, PAPHA, and PONPY, TS1R3_MOUSE, HUMAN, RAT, FELCA, PANTR, GORGO and CANLF	NEUTRAL	Decrease
I315L	TS1R2_HUMAN, MOUSE, RAT, CANLF, MACMU, PANTR, GORGO, SAISC, PAPHA, and PONPY	NEUTRAL	Decrease
I315M	TS1R3_HUMAN, FELCA, PANTR, GORGO and CANLF	NEUTRAL	Decrease
V321F	TS1R2_HUMAN, MOUSE, RAT, CANLF, MACMU, PANTR, GORGO, SAISC, PAPHA, and PONPY	NEUTRAL	Decrease
V324I	TS1R2_HUMAN, MACMU, PANTR, GORGO, SAISC, PAPHA, and PONPY	NEUTRAL	Decrease
V324F	TS1R3_MOUSE, HUMAN, RAT, FELCA, PANTR, GORGO and CANLF	NEUTRAL	Decrease
Q327R	TS1R3_MOUSE, HUMAN, RAT, FELCA, PANTR, and GORGO	NEUTRAL	Increase
V331I	TS1R2_HUMAN, MOUSE, RAT, CANLF, MACMU, PANTR, GORGO, SAISC, PAPHA, and PONPY	NEUTRAL	Decrease
V331L	TS1R3_MOUSE, HUMAN, RAT, PANTR, GORGO and CANLF	NEUTRAL	Decrease
V331M	TS1R3_FELCA	NEUTRAL	Decrease
L334F	TS1R2_HUMAN, MOUSE, RAT, CANLF, MACMU, PANTR, GORGO, SAISC, PAPHA, and PONPY, TS1R3_MOUSE, HUMAN, RAT, FELCA, PANTR, GORGO and CANLF	NEUTRAL	Decrease
F337Y	TS1R3_MOUSE, HUMAN, RAT, FELCA, PANTR, GORGO and CANLF	NEUTRAL	Decrease
N361G	TS1R3_MOUSE, HUMAN, RAT, FELCA, PANTR, GORGO and CANLF	NEUTRAL	Increase
Y387F	TS1R3_MOUSE, HUMAN, RAT, FELCA, PANTR, GORGO and CANLF	NEUTRAL	Increase
A389V	TS1R1_MOUSE, RAT, TS1R2_HUMAN, MOUSE, RAT, CANLF, MACMU, PANTR, GORGO, SAISC, PAPHA, and PONPY, TS1R3_HUMAN, PANTR, GORGO	NEUTRAL	Increase
A389T	TS1R3_MOUSE and RAT	NEUTRAL	Decrease
A395S	TS1R3_MOUSE, HUMAN, RAT, FELCA, PANTR, and GORGO	NEUTRAL	Decrease
A395G	TS1R3_CANLF	DELETERIOUS	Decrease
H398Q	TS1R3_MOUSE, HUMAN, RAT, FELCA, PANTR, GORGO and CANLF	DELETERIOUS	Decrease
E423R	TS1R2_MOUSE, RAT	NEUTRAL	Increase
E423K	TS1R2_CANLF,MACMU, and PAPHA.	NEUTRAL	Decrease
E423Q	TS1R1_MOUSE,RAT.	NEUTRAL	Decrease
Q424E	TS1R2_MOUSE,RAT,TS1R3_MOUSE,HUMAN,RAT,FELCA,PANTR,GORGO, and CANLF.	NEUTRAL	Increase
Q424N	TS1R3_MOUSE, HUMAN, RAT, FELCA, PANTR, GORGO and CANLF	NEUTRAL	Decrease
I425M	TS1R3_MOUSE, HUMAN, RAT, FELCA, PANTR, GORGO and CANLF	DELETERIOUS	Decrease
K427H	TS1R2_MOUSE,RAT.	NEUTRAL	Decrease
K427N	TS1R3_MOUSE, HUMAN, RAT, FELCA, PANTR, GORGO and CANLF	NEUTRAL	Decrease
V428L	TS1R3_HUMAN,PANTR,GORGO, and CANLF.	NEUTRAL	Decrease
V428M	TS1R3_MOUSE,RAT.	DELETERIOUS	Decrease
V437I	TS1R2_HUMAN,TS1R2_MACMU,PANTR,GORGO,SAISC,PAPHA, and PONPY.	NEUTRAL	Decrease
V437L	TS1R2_MOUSE,RAT,TS1R3_MOUSE,HUMAN,RAT,FELCA,PANTR,GORGO, and CANLF.	NEUTRAL	Decrease
N440G	TS1R2_CANLF.	NEUTRAL	Decrease
N440D	TS1R1_MOUSE,RAT,TS1R2_HUMAN,MOUSE,RAT,MACMU,PANTR,GORGO,SAISC,PAPHA,PONPY, TS1R3_MOUSE,HUMAN,RAT,FELCA,PANTR,GORGO, and CANLF.	NEUTRAL	Decrease
D444S	TS1R3_RAT.	DELETERIOUS	Decrease
D444N	TS1R3_MOUSE,HUMAN,FELCA,PANTR,GORGO, and CANLF.	NEUTRAL	Decrease
N450E	TS1R2_CANLF,MACMU,PANTR,GORGO,SAISC,PAPHA, and PONPY.	NEUTRAL	Increase
N450D	TS1R1_MOUSE,RAT,TS1R2_MOUSE,RAT,TS1R3_MOUSE,HUMAN,RAT,FELCA,PANTR,GORGO, and CANLF.	NEUTRAL	Increase
I451V	TS1R2_CANLF.	NEUTRAL	Decrease
I451L	TS1R3_MOUSE,HUMAN,RAT,FELCA,PANTR,GORGO, and CANLF.	NEUTRAL	Decrease
F463L	TS1R3_MOUSE,HUMAN,RAT,FELCA,PANTR,GORGO, and CANLF.	NEUTRAL	Decrease
L466V	TS1R2_MACMU,PANTR,GORGO,SAISC,PAPHA,PONPY,TS1R3_MOUSE,HUMAN,RAT,FELCA,PANTR,GORGO, and CANLF.	NEUTRAL	Decrease
L466I	TS1R1_MOUSE,RAT,TS1R2_MOUSE,RAT, and CANLF.	NEUTRAL	Decrease
G467A	TS1R2_HUMAN,MOUSE,RAT,CANLF,MACMU,PANTR,GORGO,SAISC,PAPHA, and PONPY.	NEUTRAL	Decrease
K482Q	TS1R3_FELCA,CANLF.	NEUTRAL	Decrease
K482N	TS1R2_MOUSE,RAT, and CANLF.	NEUTRAL	Decrease
K482D	TS1R2_HUMAN,MACMU,PANTR,GORGO,SAISC,PAPHA, and PONPY.	NEUTRAL	Decrease
I483V	TS1R2_MOUSE,RAT.	NEUTRAL	Decrease
I483M	TS1R3_MOUSE,RAT,FELCA, and CANLF.	DELETERIOUS	Decrease
D489G	TS1R3_MOUSE,RAT, and FELCA.	NEUTRAL	Decrease
D489N	TS1R1_RAT, TS1R2_HUMAN,MOUSE,RAT,CANLF,MACMU,PANTR,GORGO, SAISC, PAPHA, and PONPY.	NEUTRAL	Increase
N490K	TS1R3_FELCA.	NEUTRAL	Decrease
S498T	TS1R1_MOUSE,RAT.	NEUTRAL	Decrease
H505Q	TS1R2_HUMAN,MOUSE,RAT,CANLF,MACMU,PANTR,GORGO,SAISC,PAPHA,PONPY,TS1R3_MOUSE,HUMAN,RAT,FELCA,PANTR,GORGO, and CANLF.	NEUTRAL	Increase
R507K	TS1R2_HUMAN,MOUSE,RAT,CANLF,MACMU,PANTR,GORGO,SAISC,PAPHA, and PONPY.	NEUTRAL	Decrease
F517Y	TS1R3_MOUSE,HUMAN,RAT,FELCA,PANTR,GORGO, and CANLF.	DELETERIOUS	Increase
E518N	TS1R3_FELCA.	DELETERIOUS	Decrease
E518D	TS1R3_MOUSE,HUMAN,RAT,PANTR,GORGO, and CANLF.	NEUTRAL	Decrease
V520I	TS1R2_HUMAN,CANLF,MAMCU,PANTR,GORGO,SAISC,PAPHA, and PONPY.	NEUTRAL	Decrease
V520L	TS1R2_RAT.	NEUTRAL	Decrease
V520M	TS1R1_MOUSE.	NEUTRAL	Decrease
T526S	TS1R3_MOUSE,HUMAN,RAT,FELCA,PANTR, and GORGO.	NEUTRAL	Decrease
F527Y	TS1R3_MOUSE,HUMAN,RAT,FELCA,PANTR,GORGO, and CANLF.	NEUTRAL	Increase
N529R	TS1R3_CANLF.	DELETERIOUS	Decrease
N529K	TS1R3_MOUSE,RAT.	DELETERIOUS	Decrease
N529Q	TS1R3_HUMAN,PANTR, and GORGO.	DELETERIOUS	Decrease
D532E	TS1R1_MOUSE,RAT.	NEUTRAL	Decrease
D532N	TS1R2_SAISC.	NEUTRAL	Decrease
A545S	TS1R2_HUMAN,MOUSE,RAT,CANLF,MACMU,PANTR,GORGO,SAISC,PAPHA,PONPY,TS1R3_MOUSE,HUMAN,RAT,FELCA,PANTR,GORGO, and CANLF.	NEUTRAL	Decrease
S549E	TS1R2_HUMAN,MACMU,PANTR,GORGO,SAISC,PAPHA, and PONPY.	DELETERIOUS	Increase
S549N	TS1R2_MOUSE.	NEUTRAL	Increase
S549D	TS1R2_RAT,CANLF.	NEUTRAL	Increase
F553L	TS1R3_MOUSE,RAT.	NEUTRAL	Decrease
E564Q	TS1R3_CANLF.	DELETERIOUS	Decrease
L570V	TS1R2_HUMAN,MOUSE,RAT,CANLF,MACMU,PANTR,GORGO,SAISC,PAPHA, and PONPY.	NEUTRAL	Decrease
L578F	TS1R2_HUMAN,MOUSE,RAT,CANLF,MACMU,PANTR,GORGO,SAISC,PAPHA, and PONPY.	NEUTRAL	Decrease
L582V	TS1R1_RAT.	NEUTRAL	Decrease
L582I	TS1R1_MOUSE.	NEUTRAL	Decrease
L587I	TS1R2_HUMAN,MOUSE,RAT,CANLF,MACMU,PANTR,GORGO,SAISC,PAPHA, and PONPY.	NEUTRAL	Decrease
D593E	TS1R2_SAISC.	NEUTRAL	Increase
D593H	TS1R1_MOUSE,RAT, TS1R2_CANLF.	NEUTRAL	Decrease
D593Q	TS1R2_HUMAN,MOUSE,RAT,MACMU,PANTR,GORGO,PAPHA, and PONPY.	NEUTRAL	Decrease
T594S	TS1R3_MOUSE,HUMAN,RAT,FELCA,PANTR,GORGO, and CANLF.	DELETERIOUS	Decrease
V596I	TS1R2_HUMAN,PANTR, and GORGO.	NEUTRAL	Decrease
V596L	TS1R3_MOUSE,HUMAN,RAT,FELCA,PANTR,GORGO, and CANLF.	NEUTRAL	Decrease
V596M	TS1R2_MOUSE,RAT,MACMU,SAISC,PAPHA, and PONPY.	NEUTRAL	Decrease
R598Q	TS1R3_MOUSE,HUMAN,RAT,FELCA,PANTR,GORGO, and CANLF.	DELETERIOUS	Decrease
S599A	TS1R3_MOUSE,HUMAN,RAT,FELCA,PANTR,GORGO, and CANLF.	NEUTRAL	Decrease
A600S	TS1R3_MOUSE,HUMAN,RAT,FELCA,PANTR,GORGO, and CANLF.	NEUTRAL	Decrease
L607F	TS1R3_MOUSE,HUMAN,RAT,FELCA,PANTR,GORGO, and CANLF.	NEUTRAL	Decrease
L619V	TS1R2_HUMAN,MOUSE,RAT,MACMU,PANTR,GORGO,PAPHA, and PONPY,TS1R3_MOUSE,HUMAN,RAT,FELCA,PANTR,GORGO, and CANLF.	NEUTRAL	Decrease
L619F	TS1R1_RAT.	NEUTRAL	Decrease
F622Y	TS1R2_HUMAN,MOUSE,RAT,CANLF,MACMU,PANTR,GORGO,SAISC,PAPHA, and PONPY.	NEUTRAL	Increase
L632F	TS1R2_MOUSE,RAT, and MACMU.	NEUTRAL	Decrease
R634Q	TS1R3_MOUSE,HUMAN,RAT,FELCA,PANTR,GORGO, and CANLF.	DELETERIOUS	Decrease
L637F	TS1R2_MOUSE,RAT, and CANLF.	NEUTRAL	Decrease
L637M	TS1R3_MOUSE,RAT.	NEUTRAL	Decrease
L640V	TS1R2_MOUSE,RAT, and SAISC.	NEUTRAL	Decrease
F642L	TS1R3_MOUSE,HUMAN,RAT,FELCA,PANTR,GORGO, and CANLF.	DELETERIOUS	Decrease
T643S	TS1R2_MOUSE,RAT.	NEUTRAL	Decrease
T643A	TS1R1_MOUSE,RAT.	NEUTRAL	Increase
L646I	TS1R2_HUMAN,CANLF,MACMU,PANTR,GORGO,SAISC,PAPHA, and PONPY.	NEUTRAL	Decrease
L649I	TS1R2_HUMAN,MOUSE,RAT,MACMU,PANTR,GORGO,PAPHA, and PONPY.	NEUTRAL	Decrease
L649F	TS1R3_FELCA.	NEUTRAL	Decrease
V651I	TS1R1_MOUSE,RAT.	NEUTRAL	Decrease
V651L	TS1R3_MOUSE,HUMAN,RAT,FELCA,PANTR,GORGO, and CANLF.	NEUTRAL	Decrease
R652Q	TS1R3_MOUSE,HUMAN,RAT,FELCA,PANTR,GORGO, and CANLF.	DELETERIOUS	Decrease
S653A	TS1R3_MOUSE,HUMAN,RAT,FELCA,PANTR,GORGO, and CANLF.	NEUTRAL	Decrease
Q655E	TS1R3_MOUSE,HUMAN,RAT,FELCA,PANTR, and GORGO.	DELETERIOUS	Increase
I657V	TS1R1_MOUSE,RAT TS1R2_HUMAN,MOUSE,RAT,MACMU,PANTR,GORGO,SAISC, and PAPHA.	NEUTRAL	Decrease
I657F	TS1R3_MOUSE,HUMAN,RAT,FELCA,PANTR,GORGO, and CANLF.	DELETERIOUS	Decrease
K665E	TS1R3_MOUSE,HUMAN,RAT,FELCA,PANTR,GORGO, and CANLF.	DELETERIOUS	Increase
K665R	TS1R2_HUMAN,MOUSE,RAT,MACMU,PANTR,GORGO,PAPHA, and PONPY.	NEUTRAL	Increase
V666F	TS1R2_HUMAN,MACMU,PANTR,GORGO,PAPHA, and PONPY.	NEUTRAL	Decrease
V666L	TS1R2_MOUSE,RAT,CANLF TS1R3_MOUSE,HUMAN,RAT,FELCA,PANTR,GORGO, and CANLF.	NEUTRAL	Decrease
Y670W	TS1R3_MOUSE,HUMAN,RAT,FELCA,PANTR,GORGO, and CANLF.	NEUTRAL	Increase
H677R	TS1R3_MOUSE,HUMAN,RAT,FELCA,PANTR, and GORGO.	NEUTRAL	Increase
H677Q	TS1R2_HUMAN,MACMU,PANTR,GORGO,PAPHA, and PONPY.	NEUTRAL	Decrease
L681V	TS1R2_HUMAN,MOUSE,RAT,MACMU,PANTR,GORGO,PAPHA, and PONPY.	NEUTRAL	Decrease
L681I	TS1R1_MOUSE.	NEUTRAL	Decrease
V683M	TS1R2_HUMAN,MACMU,PANTR,GORGO,PAPHA, and PONPY.	DELETERIOUS	Decrease
Q690E	TS1R3_MOUSE,HUMAN,RAT,FELCA,PANTR,GORGO, and CANLF.	DELETERIOUS	Increase
Q690H	TS1R1_MOUSE,RAT.	DELETERIOUS	Decrease
Q690K	TS1R2_HUMAN,MOUSE,RAT,MACMU,PANTR,GORGO,PAPHA, and PONPY.	DELETERIOUS	Increase
L698V	TS1R2_CANLF.	DELETERIOUS	Decrease
L698M	TS1R2_HUMAN,MOUSE,RAT,MACMU,PANTR,GORGO, PAPHA, and PONPY.	NEUTRAL	Decrease
M717V	TS1R2_CANLF.	NEUTRAL	Increase
M717I	TS1R1_MOUSE,RAT TS1R2_HUMAN,MOUSE,RAT,MACMU,PANTR,GORGO,SAISC,PAPHA, and PONPY.	NEUTRAL	Increase
M717L	TS1R3_MOUSE,HUMAN,RAT,FELCA,PANTR,GORGO, and CANLF.	NEUTRAL	Increase
G727S	TS1R2_HUMAN TS1R2_MACMU,PANTR,GORGO,SAISC,PAPHA,PONPY TS1R3_MOUSE,HUMAN,RAT,FELCA,PANTR,GORGO, and CANLF.	NEUTRAL	Decrease
G727A	TS1R2_CANLF.	NEUTRAL	Increase
F728L	TS1R2_HUMAN,MOUSE,RAT,CANLF,MACMU,PANTR,GORGO TS1R2_PAPHA, PONPY TS1R3_RAT	NEUTRAL	Decrease
L730V	TS1R1_MOUSE	NEUTRAL	Decrease
L730F	TS1R2_HUMAN,MOUSE,RAT,CANLF,MACMU,PANTR,GORGO TS1R2_PAPHA, and PONPY.	NEUTRAL	Decrease
N735D	TS1R2_HUMAN,RAT,CANLF,MACMU,PANTR,GORGO TS1R2_PAPHA, and PONPY.	NEUTRAL	Increase
S739A	TS1R3_MOUSE,HUMAN,RAT,FELCA,PANTR,GORGO, and CANLF.	NEUTRAL	Decrease
I740V	TS1R2_HUMAN,MOUSE,RAT,CANLF,MACMU,PANTR,GORGO TS1R2_PAPHA, and PONPY.	NEUTRAL	Decrease
I740F	TS1R3_MOUSE,HUMAN,RAT,FELCA,PANTR,GORGO, and CANLF.	NEUTRAL	Decrease
S746A	TS1R2_HUMAN,RAT,CANLF,MACMU,PANTR,GORGO TS1R2_PAPHA, and PONPY.	NEUTRAL	Increase
S746T	TS1R3_MOUSE,HUMAN,RAT,FELCA,PANTR,GORGO, and CANLF.	NEUTRAL	Decrease
L748V	TS1R2_MOUSE	DELETERIOUS	Decrease
L748M	TS1R2_HUMAN, MOUSE,RAT,CANLF,MACMU,PANTR,GORGO TS1R2_PAPHA, and PONPY.	NEUTRAL	Decrease
K750R	TS1R3_HUMAN,PANTR, and GORGO	NEUTRAL	Decrease
K750Q	TS1R3_MOUSE,RAT,FELCA, and CANLF.	DELETERIOUS	Decrease
D751E	TS1R1_MOUSE,RAT TS1R2_CANLF TS1R3_MOUSE,FELCA,HUMAN,RAT,PANTR,GORGO, and CANLF	NEUTRAL	Increase
D751S	TS1R3_MOUSE,HUMAN,RAT,FELCA,PANTR,GORGO, and CANLF.	NEUTRAL	Decrease
K760R	TS1R3_MOUSE,HUMAN,RAT,FELCA,PANTR,GORGO, and CANLF.	NEUTRAL	Decrease
V762I	TS1R2_HUMAN,MOUSE,RAT,CANLF,MACMU,PANTR,GORGO,SAISC,PAPHA, and PONPY	NEUTRAL	Decrease
V762L	TS1R3_MOUSE,HUMAN,RAT,FELCA,PANTR,GORGO, and CANLF.	NEUTRAL	Decrease
F764L	TS1R2_HUMAN,MOUSE,RAT,CANLF,MACMU,PANTR,GORGO TS1R2_PAPHA, and PONPY.	DELETERIOUS	Increase
S765A	TS1R3_MOUSE,HUMAN,RAT,FELCA,PANTR,GORGO, and CANLF.	DELETERIOUS	Increase
S765C	TS1R2_CANLF	NEUTRAL	Increase
L766M	TS1R2_HUMAN,MOUSE,RAT,CANLF,MACMU,PANTR,GORGO,SAISC,PAPHA,PONPY TS1R3_MOUSE,HUMAN,RAT,FELCA,PANTR, CANLF, and GORGO	NEUTRAL	Decrease
I774V	TS1R2_HUMAN,CANLF,MACMU,PANTR,GORGO,SAISC,PAPHA TS1R3_MOUSE,HUMAN,RAT,PANTR, and GORGO.	NEUTRAL	Decrease
A775S	TS1R2_HUMAN,MOUSE,RAT,CANLF,MACMU,PANTR,GORGO,SAISC,PAPHA,PONPY TS1R3_MOUSE,HUMAN,RAT,FELCA,PANTR, CANLF, and GORGO	NEUTRAL	Decrease
F776L	TS1R2_HUMAN,MOUSE,RAT,CANLF,MACMU,PANTR,GORGO,SAISC,PAPHA, and PONPY.	DELETERIOUS	Decrease
S781A	TS1R3_MOUSE,HUMAN,RAT,FELCA,PANTR,GORGO, and CANLF.	NEUTRAL	Increase
N792Q	TS1R3_MOUSE,HUMAN,RAT,FELCA,PANTR,GORGO, and CANLF.	NEUTRAL	Decrease
N792D	TS1R2_HUMAN,MOUSE,RAT,CANLF,MACMU,PANTR,GORGO,SAISC,PAPHA, and PONPY	NEUTRAL	Increase
M793V	TS1R1_MOUSE, and RAT	NEUTRAL	Decrease
M793L	TS1R2_HUMAN,MOUSE,RAT,CANLF,MACMU,PANTR,GORGO,SAISC,PAPHA, and PONPY	NEUTRAL	Increase
L797V	TS1R2_HUMAN,MOUSE,RAT,CANLF,MACMU,PANTR,GORGO,SAISC,PAPHA, and PONPY	NEUTRAL	Decrease
S802G	TS1R1_MOUSE,RAT TS1R2_CANLF TS1R3_MOUSE,FELCA,HUMAN,RAT,PANTR,GORGO, and CANLF	NEUTRAL	Decrease
S802A	TS1R2_HUMAN,MOUSE,RAT TS1R2_MACMU,PANTR,GORGO,SAISC,PAPHA, and PONPY	NEUTRAL	Decrease
Y807F	TS1R3_MOUSE,HUMAN,RAT,FELCA,PANTR,GORGO, and CANLF.	DELETERIOUS	Increase
F808H	TS1R3_MOUSE,HUMAN,RAT,FELCA,PANTR,GORGO, and CANLF.	DELETERIOUS	Decrease
K811R	TS1R3_HUMAN,PANTR, and GORGO	DELETERIOUS	Decrease
V814L	TS1R3_HUMAN,FELCA,PANTR,GORGO, and CANLF	NEUTRAL	Decrease
V814M	TS1R2_HUMAN,HUMAN,MOUSE,RAT,CANLF,MACMU,PANTR,GORGO,SAISC,PAPHA, and PONPY	NEUTRAL	Decrease
I815V	TS1R2_CANLF	DELETERIOUS	Decrease
I815L	TS1R3_MOUSE,HUMAN,RAT,FELCA,PANTR,GORGO, and CANLF.	DELETERIOUS	Decrease
L816I	TS1R3_GORGO	DELETERIOUS	Decrease
L816M	TS1R3_HUMAN, and PANTR	DELETERIOUS	Decrease
S823N	TS1R1_MOUSE,RAT TS1R3_CANLF	NEUTRAL	Increase
S823T	TS1R2_HUMAN,MOUSE,RAT,CANLF,MACMU,PANTR,GORGO,SAISC,PAPHA,PONPY TS1R3_MOUSE,HUMAN,RAT,FELCA,PANTR, and GORGO	NEUTRAL	Increase
H826F	TS1R3_MOUSE,HUMAN,RAT,FELCA,PANTR,GORGO, and CANLF.	NEUTRAL	Increase
H826Y	TS1R2_HUMAN,MOUSE,RAT,CANLF,MACMU,PANTR,GORGO,SAISC,PAPHA, and PONPY.	NEUTRAL	Increase

### Sheet: Type-2
Mutation	Sequences on which SNPs were detected	PredictSNP prediction	Stability (iStable)
N24S	T2R16_HUMAN, RAT, MOUSE, PANPA, PANTR, GORGO, PAPHA, and PONPY, T2R40_HUMAN, PANTR, GORGO, PANPA, PONPY, and PAPHA	DELETERIOUS	Decrease
L51V	Q2AB79_XENTR, and A0A803JDC9_XENTR	DELETERIOUS	Decrease
L51I	F7D4J1_XENTR, Q2ABD9_CANLF, G1MLP0_AILME, and G4RJ58_ARCCL	DELETERIOUS	Decrease
L51M	Q2AB62_XENTR, and Q2AB61_XENTR	DELETERIOUS	Decrease
L102I	Q2ABB9_BOVIN	DELETERIOUS	Increase
L102F	T2R13_HUMAN	DELETERIOUS	Decrease
L197V	Q2AB67_XENTR, T2R38_MOUSE, and RAT	DELETERIOUS	Decrease
L197I	Q2AB79_XENTR, and A0A803JDC9_XENTR	DELETERIOUS	Increase
L197F	T2R10_HUMAN, GORGO, T2R16_HUMAN, Q2AB61_XENTR, TR143_RAT, T2R42_HUMAN, PANTR, PANPA, GORGO, MACMU, PONPY, and PAPHA	DELETERIOUS	Decrease
L197M	TA2R5_HUMAN, GORGO, PANPA, PANTR, PONPY, PAPHA, T2R50_HUMAN, GORGO, MACMU, PANPA, PANTR, PONPY, PAPHA, T2R38_HUMAN, PANTR, PANPA, GORGO, HYLKL, PAPHA, PONPY, TR129_RAT, Q2ABD9_CANLF, G1MLP0_AILME, F6U6P0_MONDO, and G4RJ58_ARCCL	NEUTRAL	Decrease
H205Q	T2R16_HUMAN,PANPA,PANTR,GORGO,PAPHA,PONPY, and T2R62_PANPA	DELETERIOUS	Decrease
A227V	T2R14_HUMAN,MACMU,GORGO,PANPA,PANTR,PAPHA,PONPY,T2R16_RAT,MOUSE,TR129_RAT,T2R31_PANTR,PANPA,PONPY,TR136_MOUSE,T2R43_PANTR, and T2R45_HUMAN.	NEUTRAL	Increase
L237V	T2R16_HUMAN,PANTR,PANPA,PAPHA,GORGO,PONPY, and T2R46_PAPHA.	DELETERIOUS	Decrease
L237F	Q2ABD3_CANLF,T2R13_HUMAN,PANPA,GORGO,Q2AB67_XENTR,T2R16_RAT,MOUSE,Q2ABD9_CANLF,G1MLP0_AILME,F6U6P0_MONDO,G4RJ58_ARCCL,TR143_RAT,TA2R3_MOUSE,RAT,TR134_MOUSE,T2R38_MOUSE,RAT,PANTR,PANPA,GORGO,HYLKL,PAPHA,PONPY,TA2R8_HUMAN,PANTR,PONPY,PAPHA, and PANPA.	DELETERIOUS	Decrease
L237M	Q2AB61_XENTR	DELETERIOUS	Decrease
H275Q	Q2AB62_XENTR,T2R40_CHICK, MOUSE, and RAT.	DELETERIOUS	Increase
H275N	TR143_RAT	DELETERIOUS	Increase
H275E	Q2AB61_XENTR.	DELETERIOUS	Increase
H275D	TA2R3_MOUSE,RAT,T2R50_HUMAN,GORGO,MACMU,PANPA,PAPHA,PANTR, and PONPY.	DELETERIOUS	Increase
I280V	Q2AB79_XENTR, A0A803JDC9_XENTR, and T2R62_PANPA.	DELETERIOUS	Decrease
I280L	Q2ABD9_CANLF,TR135_MOUSE,TR136_RAT,T2R60_HUMAN,PANPA,MACMU,PANTR,GORGO, and PONPY.	DELETERIOUS	Decrease
I280M	T2R16_HUMAN,RAT,MOUSE,PANPA,PANTR,PAPHA,PONPY,and GORGO	DELETERIOUS	Decrease

### Sheet: Counts
Type	Type-1	Type-2
Neutral-Increase	56	1
Neutral-Decrease	192	1
Deleterious-Increase	11	6
Deleterious-Decrease	35	14
